# Upstream open reading frames dynamically modulate CLOCK protein translation to regulate circadian rhythm and sleep

**DOI:** 10.1101/2023.11.22.568359

**Authors:** Yuanqiang Sun, Ke Shui, Qinyu Li, Chenlu Liu, Wanting Jin, Jian-Quan Ni, Jian Lu, Luoying Zhang

## Abstract

The circadian rhythm is an evolutionarily conserved mechanism with translational regulation increasingly recognized as pivotal in its modulation. In this study, we found that upstream open reading frames (uORFs) are enriched in circadian rhythm genes, with particularly conserved uORFs present in core circadian clock genes. We demonstrate evidence that the uORFs of the core clock gene, *Clock* (*Clk*), rhythmically and substantially attenuate CLK protein translation in *Drosophila*, with pronounced suppression occurring during daylight hours. Eliminating *Clk* uORFs results in elevated CLK protein levels during the day and a compressed circadian cycle, along with a broad shift in clock gene expression rhythms. Interestingly, *Clk* uORF deletion also augments morning sleep by reducing dopaminergic activity. Beyond daily circadian adjustments, *Clk* uORFs play a role in modulating sleep patterns in response to the varying day lengths of different seasons, inhibiting translation in a day-length contingent manner. Furthermore, the *Clk* uORFs act as a master regulator to shape the rhythmic expression of a vast array of genes and influence multifaceted physiological outcomes. Collectively, our research sheds light on the intricate ways uORFs dynamically adjust downstream coding sequences to acclimate to environmental shifts.
