## Supplemental Tables for "Upstream open reading frames dynamically modulate CLOCK protein translation to regulate circadian rhythm and sleep": Table S2.xlsx

### Sheet: Sheet1
Table S2 The median, mean, and standard error of period length under different regulatory weight
Regulatory weight (a.u.)	Median of period (h)	Mean of period (h)	SE (standard error) of period
0.026	23.991	23.926	0.003
0.027	21.36	20.967	0.078
0.028	19.076	18.956	0.061
0.03	17.525	17.494	0.043
