## Supplemental Tables for "Upstream open reading frames dynamically modulate CLOCK protein translation to regulate circadian rhythm and sleep": Table S3.xlsx

### Sheet: Sheet1
Table S3 Free-running locomotor rhythm of Clk-uORF-KO flies.
	WT male			WT female			Clk-uORF-KO male			Clk-uORF-KO female
	mean value	SE	n	mean value	SE	n	mean value	SE	n	mean value	SE	n
Period (hr)	24	0.253	29	24.19	0.137	26	22.83	0.211	23	22.65	0.086	24
Power	33.89	4.455	29	68	8.049	26	21.41	4.888	23	98.8	11.82	24
Rhythmicity	0.79			0.92			0.65			0.95
SE, standard error.
