## Supplemental Tables for "Upstream open reading frames dynamically modulate CLOCK protein translation to regulate circadian rhythm and sleep": Table S5.xlsx

### Sheet: Sheet1
Table S5 Key resources table
	REAGENT or RESOURCE	SOURCE	IDENTIFIER
Antibodies	Anti-CLK	Dr. Joanna Lab	RRID: AB_2827524
	Anti-ACTB	ABclonal	RRID: AB_2769861
	IRDye 800CW donkey anti-guinea pig IgG antibody	LI-COR Biosciences	RRID: AB_1850024
	IRDye 680 donkey anti-mouse IgG antibody	LI-COR Biosciences	RRID: AB_621844
Chemicals, peptides, and recombinant proteins	Inactivated Dried Yeast	Angelyeast	N/A
	Cornmeal	N/A	N/A
	Agar	Sino regant	Cat# 10000561
	Sucrose	Sino regant	Cat# 10021418
	Glucose	Sino regant	Cat# 10010517
	DMEM medium	Gibco	Cat# 11965084
	Schneider's Drosophila Medium	Gibco	Cat# 21720001
	Fetal Bovine Serum	Cytivalifesciences	Cat# SH30071
	Penicillin-Streptomycin	Gibco	Cat# 15140122
	L-Dopa		Cat# A610407
	AMPT		Cat# 120693
	Proteinase inhibitor	MedChemExpress	Cat# HY-K0010
	Phosphatase inhibitor	MedChemExpress	Cat# HY-K0022
Critical commercial assays	TRIzol Regant	Invitrogen	Cat#t 15596026
	TransScript® II Two-Step RT-PCR SuperMix	Transgen	Cat# AH401
	PrimeScript™ II 1st Strand cDNA Synthesis Kit	Takara	Cat# 6210A
	PowerUp™ SYBR™ Green Master Mix	Thermo Fisher	Cat# A25741
Experimental models: Cell lines	S2 cells	Life Technologies	Cat# R69007
Experimental models: Organisms/strains	D. melanogaster: Canton-S	Dr. Yi Rao lab	N/A
	D. melanogaster: Clk-uORF-KO	This manuscript	N/A
	D. melanogaster: cyc-uORF-KO	This manuscript	N/A
	D. melanogaster: y sc v	TsingHua Fly Center	N/A
	D. melanogaster: Dr, e/TM3, Sb	TsingHua Fly Center	N/A
	D. melanogaster: {nos-Cas9}attP40	TsingHua Fly Center	N/A
Oligonucleotides	Clk_F: TACTGCGTGAGGATATCG	AuGCT, CN	N/A
	Clk_R: GAGGTCTTCGTCGGAAAGG	AuGCT, CN	N/A
	tim_F: CTGGGGAGTGACCATGG	AuGCT, CN	N/A
	tim_R: GCTGGAATCGCCACTG	AuGCT, CN	N/A
	per_F: CAGCAGCAGCCTAATCG	AuGCT, CN	N/A
	per_R: GAGTCGGACACCTTGG	AuGCT, CN	N/A
	beta-actin_F: CTAACCTCGCCCTCTCCTCT	AuGCT, CN	N/A
	beta-actin_R: GCAGCCAAGTGTGAGTGTGT	AuGCT, CN	N/A
	Clk_uORF_F: GCATACATTTCAGGGGTTGC	AuGCT, CN	N/A
	Clk_uORF_R: GCAAACGAGAAGAACCGAAG	AuGCT, CN	N/A
	Cyc_uORF_F: CCAGATGTCTTTGGGATCGC	AuGCT, CN	N/A
	Cyc_uORF_R: CCTGGCCAACTTGTATGAGC	AuGCT, CN	N/A
	Clk_sgRNA_F1: TTCGTTCGGAATAAAAAACGCGTC	ruibiotech, CN	N/A
	Clk_sgRNA_R1: AAACGACGCGTTTTTTATTCCGAA	ruibiotech, CN	N/A
	Clk_sgRNA_F2: TTCGTGAATAACTGCAAAGGGTTG	ruibiotech, CN	N/A
	Clk_sgRNA_R2: AAACCAACCCTTTGCAGTTATTCA	ruibiotech, CN	N/A
	Clk_donor_F1: TGCAGGTCGACGATTCTTTTCGGCCTTTGATGTGT	ruibiotech, CN	N/A
	Clk_donor_R1: CCGTGATTTTTTTTTTTAAAGTTTTTCCTCTTTATTTTTCGCGACGCGTTTTTTATTCC	ruibiotech, CN	N/A
	Clk_donor_F2: AAAAAAAAATCACGGAATATAATCAATTACGCTAACGCCAACCCTTTGCAGTTATTCAAAATTTGGCATATTGAGCATATTGAAATCAA	ruibiotech, CN	N/A
	Clk_donor_R2: GATCCTCTAGAGATTGCTCCATTCTAACCGATGGA	ruibiotech, CN	N/A
	cyc_sgRNA_F1: TTCGTTAGTAAACAAACAAAAGGG	ruibiotech, CN	N/A
	cyc_sgRNA_R1: AAACCCCTTTTGTTTGTTTACTAA	ruibiotech, CN	N/A
	cyc_sgRNA_F2: TTCGCCCAATAATAACATTTAAAA	ruibiotech, CN	N/A
	cyc_sgRNA_R2: AAACTTTTAAATGTTATTATTGGG	ruibiotech, CN	N/A
	cyc_donor_F1: TGCAGGTCGACGATTTCCCATGCCATCATGATCTA	ruibiotech, CN	N/A
	cyc_donor_R1: GCCCTTTCCGACGAAGACGTCCCTTTTGTTTGTTTACTAAAATCGACTAGAATCAACGTCCCAATAATAAAATTTAAAACGGAAG	ruibiotech, CN	N/A
	cyc_donor_F2: TTCGTCGGAAAGGGCTTAATTTTTCATAAGCAAACGTCACC	ruibiotech, CN	N/A
	cyc_donor_R2: GATCCTCTAGAGATTACTTTCGCATGGCCACTTAC	ruibiotech, CN	N/A
	Clk_test_F: GCATACATTTCAGGGGTTGC	ruibiotech, CN	N/A
	Clk_test_R: GCAAACGAGAAGAACCGAAG	ruibiotech, CN	N/A
	cyc_test_F: CCAGATGTCTTTGGGATCGC	ruibiotech, CN	N/A
	cyc_test_R: CCTGGCCAACTTGTATGAGC	ruibiotech, CN	N/A
	Clk-5utr-PC1-wF: GGAATGCTTGCACATATCGCGT	ruibiotech, CN	N/A
	Clk-5utr-PC1-wR: GCAACAATTGATTTCCATATGCTCAATATGCCACATTTTGAATAACGATAC	ruibiotech, CN	N/A
	Clk-5utr-PC1-mR: GCAACAATTGATTTCAATATGCTCAATATGCCAAATTTTGAATAACGATAC	ruibiotech, CN	N/A
	Clk-5utr-PC2-wF: GAAATCAATTGTTGCGTGAACAT	ruibiotech, CN	N/A
	Clk-5utr-PC2-wR: GTACACCTTGGAAGCGCTCTCGTCGTCCATTTTCG	ruibiotech, CN	N/A
	cyc-5utr-PC1-wF: TGAAGATGCAGGAAAAGCTT	ruibiotech, CN	N/A
	cyc-5utr-PC1-wR: TTGTTTGTTTACTAACATCGACTAGCATCAACGTCCCAATAATAACATTTAAAACG	ruibiotech, CN	N/A
	cyc-5utr-PC1-mR: TTGTTTGTTTACTAAAATCGACTAGAATCAACGTCCCAATAATAAAATTTAAAACG	ruibiotech, CN	N/A
	cyc-5utr-PC2-wF: TTAGTAAACAAACAAAAGGG	ruibiotech, CN	N/A
	cyc-5utr-PC2-wR: GTACACCTTGGAAGCCTCCTGAACTTCCATCGCCAATCGGTGAC	ruibiotech, CN	N/A
	Clk-qPCR-F: TACTGCGTGAGGATATCGAT	ruibiotech, CN	N/A
	Clk-qPCR-R: GATTGTTGTTGTTCTGGTTGC	ruibiotech, CN	N/A
	cyc-qPCR-F: TGGACAATCACCCGAACATAC	ruibiotech, CN	N/A
	cyc-qPCR-R: CTGAGGCAGGAAACCAATCA	ruibiotech, CN	N/A
Software and algorithms	eJTK_CYCLE	R package	https://openwetware.org/wiki/File:JTKversion3.zip
	Statskingdom	Online	https://www.statskingdom.com/index.html
	Prism – GraphPad 8.0	GraphPad Software	https://www.graphpad.com/scientific-software/prism/
	Benchling	Online	https://www.benchling.com/crispr/
	R	R 4.3.0	https://www.r-project.org/
	ggplot2	R package	https://ggplot2.tidyverse.org/
